# Competitive advantage of hypervirulent Group B *Streptococcus* for neonatal colonization revealed by metagenomic analysis of gut microbiota

**DOI:** 10.64898/2026.06.18.733191

**Authors:** Anne-Sophie Alvarez, Florian Plaza Oñate, Gérald Touak, Sean Kennedy, François Goffinet, Céline Plainvert, Laurent Mandelbrot, Stanislav Dusko Ehrlich, Claire Poyart, Asmaa Tazi

## Abstract

Group B *Streptococcus* (GBS) is the leading cause of neonatal invasive infections. Late-onset infections (7-89 days after birth) are caused by GBS clonal complex 17 (CC17) in 50-80% of cases, likely resulting from bacterial translocation across the intestinal barrier. However, the factors influencing GBS colonization in neonates are incompletely understood. We used shotgun metagenomics on fecal samples from 100 neonates aged 21 days and identified taxonomic signatures of GBS colonization, including decreased *Enterobacter hormaechei* abundance in neonates colonized by non-CC17 GBS. Using *in vitro* assays with representative isolates, we demonstrate that GBS CC17 competes more effectively than GBS non-CC17 against *E. hormaechei,* with enhanced adherence to enterocytes mediated by the CC17-specific HvgA adhesin. Our findings highlight lineage-dependent interspecies interactions of GBS that likely influence its ability to colonize the neonatal gut. These interactions must be considered when developing microbiota-based strategies to mitigate neonatal colonization and infection by GBS.
