## Supplemental Tables 2 and 3 for "Competitive advantage of hypervirulent Group B *Streptococcus* for neonatal colonization revealed by metagenomic analysis of gut microbiota"

### Sheet: Supplemental_Table_2
	Prevalence				Chi-square test			Kruskal Wallis test			Wilcoxon test
	No GBS	GBS CC17	GBS non-CC17								No GBS vs GBS CC17				No GBS vs GBS non-CC17				GBS non-CC17 vs GBS CC17
Genus	n (%)	n (%)	n (%)		p-value	q-value		p-value	q-value		p-value	q-value	Increased in		p-value	q-value	Increased in		p-value	q-value	Increased in
Sutterella	1 (1.9)	2 (20)	7 (18.4)		0.0195	0.3785		0.0179	0.3535		0.0145	0.4668	GBS CC17		0.0063	0.2486	GBS non-CC17		0.8668	0.9050	-
Enterobacter	37 (71.2)	9 (90)	18 (47.4)		0.0132	0.3785		0.0240	0.3535		0.9538	1	-		0.0117	0.2486	No GBS		0.0482	0.4957	GBS CC17
Alistipes	1 (1.9)	0 (0)	6 (15.8)		0.0257	0.3785		0.0257	0.3535		0.6931	0.9305	-		0.0156	0.2486	GBS non-CC17		0.1925	0.7442	-
Enterocloster	4 (7.7)	3 (30)	2 (5.3)		0.0464	0.3785		0.0319	0.3535		0.0322	0.4668	GBS CC17		0.6435	0.8512	-		0.0178	0.3440	GBS CC17
Veillonella	39 (75)	9 (90)	25 (65.8)		0.2761	0.6322		0.0328	0.3535		0.0296	0.4668	GBS CC17		0.2898	0.6004	-		0.0157	0.3440	GBS CC17
Finegoldia	16 (30.8)	7 (70)	11 (28.9)		0.0398	0.3785		0.0366	0.3535		0.0280	0.4668	GBS CC17		0.6906	0.8512	-		0.0120	0.3440	GBS CC17

### Sheet: Supplemental_Table_3
		Prevalence				Chi-square test			Kruskal Wallis test			Wilcoxon test
		No GBS	GBS CC17	GBS non-CC17								No GBS vs GBS CC17				No GBS vs GBS non-CC17				GBS non-CC17 vs GBS CC17
MGS	Species	n (%)	n (%)	n (%)		p-value	q-value		p-value	q-value		p-value	q-value	Increased in		p-value	q-value	Increased in		p-value	q-value	status
msp_2885	Streptococcus agalactiae	0 (0)	1 (10)	23 (60.5)		1.46e-10	1.59e-8		4.04e-10	4.40e-8		0.0253	0.5024	GBS CC17		1.91e-10	2.08e-8	GBS non-CC17		0.0135	0.4872	GBS non-CC17
msp_0108	Enterobacter hormaechei	28 (53.8)	5 (50)	7 (18.4)		0.0026	0.1390		0.0065	0.3538		0.4488	0.8008	-		0.0019	0.1018	No GBS		0.0826	0.7835	-
msp_1766	Enterobacter ludwigii	13 (25)	1 (10)	1 (2.6)		0.0121	0.3377		0.0168	0.4675		0.3741	0.8008	-		0.0052	0.1872	No GBS		0.3047	0.7835	-
msp_0031	Bacteroides stercoris	2 (3.8)	3 (30)	4 (10.5)		0.0276	0.4299		0.0227	0.4675		0.0055	0.2996	GBS CC17		0.2230	0.5788	-		0.0940	0.7835	-
msp_0602c	Streptococcus pseudopneumoniae_M	2 (3.8)	3 (30)	4 (10.5)		0.0276	0.4299		0.0250	0.4675		0.0048	0.2996	GBS CC17		0.1892	0.5514	-		0.1421	0.7835	-
msp_0032	Alistipes onderdonkii	1 (1.9)	0 (0)	6 (15.8)		0.0257	0.4299		0.0257	0.4675		0.6931	0.8613	-		0.0156	0.3396	GBS non-CC17		0.1925	0.7835	-
msp_0092	Sutterella wadsworthensis	1 (1.9)	2 (20)	6 (15.8)		0.0334	0.4556		0.0306	0.4761		0.0145	0.4550	GBS CC17		0.0148	0.3396	GBS non-CC17		0.7103	0.8817	-
msp_2848	Finegoldia magna	16 (30.8)	7 (70)	11 (28.9)		0.0398	0.4816		0.0366	0.4873		0.0280	0.5024	GBS CC17		0.6906	0.9363	-		0.0120	0.4872	GBS CC17
msp_0341	Klebsiella_A grimontii	33 (63.5)	9 (90)	16 (42.1)		0.0124	0.3377		0.0470	0.4873		0.2756	0.8008	-		0.0707	0.4631	-		0.0230	0.5288	GBS CC17
msp_0403	Enterococcus_B faecium	4 (7.7)	2 (20)	0 (0)		0.0459	0.4998		0.0475	0.4873		0.2399	0.8008	-		0.0841	0.4631	-		0.0060	0.4872	GBS CC17
